# Differential contribution of HCN1 and HCN4 to the synchronisation of sinoatrial pacemaker cells

**DOI:** 10.64898/2025.12.16.694405

**Authors:** Konstantin Hennis, Chiara Piantoni, Martina Orabona, Linh Pham, Michael Schänzler, Nicolas Auerbach, Michael Hörzing, Yakun Wu, René Rötzer, Andra Kohlrautz, Colin Feldmann, Mariano Gonzalez Pisfil, Daniela Kruck, Julia Rilling, Beate Averbeck, Viacheslav O. Nikolaev, Martin Biel, Christian Leibold, Stefanie Fenske, Christian Wahl-Schott

## Abstract

The heart’s ability to beat with high precision, with a regular and steady rhythm relies on the synchronised activity of pacemaker cells in the sinoatrial node (SAN), which communicate with one another through gap junctions. This process ensures that electrical impulses are organised and reach a critical mass to ignite the electrical activity of the surrounding atrial tissue and trigger the regular heartbeat.

**Hypothesis:** We hypothesise that hyperpolarisation-activated, cyclic nucleotide-gated (HCN) channels play a pivotal role in maintaining this synchronisation process. This idea aligns with the well-established role of HCN channels in stabilising the membrane potential in the voltage range of the slow diastolic depolarisation, counteracting voltage fluctuations and effectively filtering out variations in the beating rate from neighbouring cells.

**Aim:** We focus on two specific HCN channel subtypes—HCN1 and HCN4—and their contributions to the rapid synchronisation of pacemaker cells, a phenomenon known as phasic entrainment. Using two HCN channel-mutant mouse models, we dissect the distinct roles of HCN1 and HCN4 in this process.

**Methods:** We employed patch-clamp electrophysiology to determine phase response curves (PRCs) to predict the ability of single cells to interact in the SAN. Using computer simulations, the behaviour of the SAN at the network level was determined.

**Results:** We found that HCN1, but not HCN4, is essential for the fast synchronisation of pacemaker cells in the SAN and propose a mechanism by which HCN1 channels regulate this process.

**Conclusion:** These findings highlight HCN1 as a critical component for ensuring the precise and rapid coordination needed for synchronisation of the SAN, for a regular and consistent heartbeat.

**Translational perspective:** Our work provides essential insights into the cellular and molecular mechanisms governing SAN function and lays the groundwork for several clinically relevant applications. Understanding how I_f_ blockers may affect heart rate and rhythm stability is crucial for assessing potential side effects of current and future subtype-specific HCN channel inhibitors. Moreover, our findings could support new diagnostic strategies for detecting patients at risk of SAN dysfunction. Ultimately, these findings pave the way for innovative therapeutic approaches, including targeted channel modulation and future cell or gene therapies to restore pacemaker stability.
