## Supplementary Table 1 for "Differential contribution of HCN1 and HCN4 to the synchronisation of sinoatrial pacemaker cells"

### Sheet: PRC parameters
	WT basal type 0
	Parameter	WT			n (cells)
	Maximum (delay)	1.3623	±	0.0658	17
	Minimum (advance)	0.52174	±	0.04555	17
	AUC (delay)	0.05898	±	0.0081	17
	AUC (advance)	-0.1264	±	0.01024	17
	slope (delay)	0.0186	±	0.00452	17
	unstable equilibrium point	N/A	±	N/A	17
	slope (unstable eq. point)	N/A	±	N/A	17
	WT basal type 1
	Parameter	WT			n (cells)
	Maximum (delay)	1.08808	±	0.02207	14
	Minimum (advance)	0.79971	±	0.02195	14
	AUC (delay)	0.02096	±	0.00477	14
	AUC (advance)	-0.05324	±	0.00736	14
	slope (delay)	0.01136	±	0.00346	14
	unstable equilibrium point	0.41786	±	0.02803	14
	slope (unstable eq. point)	-0.06795	±	0.01536	14
	WT vs HCN1-/- basal type 0
	Parameter	WT			n (cells)	HCN1-/-			n (cells)	p value (two-sided t-test)	significance level
	Maximum (delay)	1.53157	±	0.12796	6	1.32029	±	0.08251	18	0.20365	ns
	Minimum (advance)	0.44918	±	0.0741	6	0.54753	±	0.0161	18	0.06024	ns
	AUC (delay)	0.08142	±	0.01447	6	0.05113	±	0.01058	18	0.14862	ns
	AUC (advance)	-0.14972	±	0.01362	6	-0.13759	±	0.0098	18	0.52519	ns
	slope (delay)	0.03077	±	0.01117	6	0.01553	±	0.00305	18	0.07506	ns
	unstable equilibrium point	N/A	±	N/A	6	N/A	±	N/A	18	N/A	N/A
	slope (unstable eq. point)	N/A	±	N/A	6	N/A	±	N/A	18	N/A	N/A
	WT vs HCN1-/- basal type 1
	Parameter	WT			n (cells)	HCN1-/-			n (cells)	p value (two-sided t-test)	significance level
	Maximum (delay)	1.10789	±	0.03786	8	1.07568	±	0.01615	10	0.41158	ns
	Minimum (advance)	0.82297	±	0.025	8	0.59611	±	0.0525	10	0.00242	**
	AUC (delay)	0.02527	±	0.00815	8	0.01457	±	0.00245	10	0.18595	ns
	AUC (advance)	-0.04808	±	0.00917	8	-0.12533	±	0.018	10	0.00273	**
	slope (delay)	0.01156	±	0.00525	8	0.0242	±	0.00438	10	0.08071	ns
	unstable equilibrium point	0.40625	±	0.04575	8	0.285	±	0.03337	10	0.04346	*
	slope (unstable eq. point)	-0.07144	±	0.02657	8	-0.0719	±	0.014	10	0.98732	ns
	WT vs HCN4FEA basal type 0
	Parameter	WT			n (cells)	HCN4FEA			n (cells)	p value (two-sided t-test)	significance level
	Maximum (delay)	1.26997	±	0.06184	11	1.37074	±	0.07098	12	0.30041	ns
	Minimum (advance)	0.56132	±	0.05647	11	0.5943	±	0.02032	12	0.57556	ns
	AUC (delay)	0.04674	±	0.00792	11	0.07494	±	0.01395	12	0.1012	ns
	AUC (advance)	-0.11367	±	0.01277	11	-0.11354	±	0.00948	12	0.99362	ns
	slope (delay)	0.01197	±	0.00201	11	0.02018	±	0.0035	12	0.06025	ns
	unstable equilibrium point	N/A	±	N/A	11	N/A	±	N/A	12	N/A	N/A
	slope (unstable eq. point)	N/A	±	N/A	11	N/A	±	N/A	12	N/A	N/A
	WT vs HCN4FEA basal type 1
	Parameter	WT			n (cells)	HCN4FEA			n (cells)	p value (two-sided t-test)	significance level
	Maximum (delay)	1.06166	±	0.00594	6	1.08617	±	0.01609	8	0.23137	ns
	Minimum (advance)	0.7687	±	0.03768	6	0.74227	±	0.0425	8	0.66284	ns
	AUC (delay)	0.01523	±	0.0016	6	0.01865	±	0.0034	8	0.43143	ns
	AUC (advance)	-0.06013	±	0.01245	6	-0.06917	±	0.01152	8	0.60734	ns
	slope (delay)	0.0111	±	0.00462	6	0.01018	±	0.00518	8	0.90057	ns
	unstable equilibrium point	0.43333	±	0.02789	6	0.4125	±	0.02455	8	0.58624	ns
	slope (unstable eq. point)	-0.06331	±	0.01029	6	-0.08487	±	0.01835	8	0.36988	ns
	WT vs HCN4FEA cAMP type 0
	Parameter	WT			n (cells)	HCN4FEA			n (cells)	p value (two-sided t-test)	significance level
	Maximum (delay)	1.26289	±	0.054	5	1.27593	±	0.08514	5	0.90034	ns
	Minimum (advance)	0.52684	±	0.11578	5	0.5701	±	0.01531	5	0.72066	ns
	AUC (delay)	0.05355	±	0.01003	5	0.05097	±	0.01268	5	0.87734	ns
	AUC (advance)	-0.1151	±	0.0081	5	-0.12391	±	0.00722	5	0.44047	ns
	slope (delay)	0.02038	±	0.00681	5	0.01346	±	0.0045	5	0.42113	ns
	unstable equilibrium point	N/A	±	N/A	5	N/A	±	N/A	5	N/A	N/A
	slope (unstable eq. point)	N/A	±	N/A	5	N/A	±	N/A	5	N/A	N/A
	WT vs HCN4FEA cAMP type 1
	Parameter	WT			n (cells)	HCN4FEA			n (cells)	p value (two-sided t-test)	significance level
	Maximum (delay)	1.08415	±	0.01133	9	1.07239	±	0.0143	10	0.53386	ns
	Minimum (advance)	0.75407	±	0.01475	9	0.7973	±	0.01881	10	0.09294	ns
	AUC (delay)	0.0195	±	0.00278	9	0.01572	±	0.00337	10	0.4057	ns
	AUC (advance)	-0.06546	±	0.00513	9	-0.05306	±	0.00534	10	0.11409	ns
	slope (delay)	0.00772	±	0.00119	9	0.00309	±	0.00221	10	0.09218	ns
	unstable equilibrium point	0.42222	±	0.0206	9	0.425	±	0.02141	10	0.92697	ns
	slope (unstable eq. point)	-0.07699	±	0.00801	9	-0.05718	±	0.00985	10	0.14235	ns
