## Supplementary Table 2 for "Differential contribution of HCN1 and HCN4 to the synchronisation of sinoatrial pacemaker cells"

### Sheet: AP parameters
	WT vs HCN1-/- basal type 0 [perforated-patch]
	Parameter	WT			n (cells)	HCN1-/-			n (cells)	p value (two-sided t-test with Holm-Bonferroni correction for multiple testing)	significance level (alpha = 0.05)
	Firing rate [bpm]	219.5	±	26.1	11	218.8	±	11.6	13	1	ns
	Vmax [mV]	31.07	±	3.09	11	25.94	±	2.9	13	0.96292	ns
	MDP [mV]	-49.9	±	2.8	11	-48.2	±	1.3	13	1	ns
	SDD [mV/ms]	0.058	±	0.005	11	0.052	±	0.004	13	0.3996	ns
	APD10 [ms]	11.3	±	1.3	11	7.6	±	2.8	13	1	ns
	APD25 [ms]	23.6	±	2.4	11	16.6	±	1.5	13	0.15379	ns
	APD50 [ms]	43.3	±	3.7	11	31.8	±	2.3	13	0.14216	ns
	APD75 [ms]	64.4	±	6.3	11	49.3	±	2.6	13	0.10872	ns
	APD90 [ms]	83.5	±	9.2	11	66.4	±	3.7	13	0.17328	ns
	WT vs HCN1-/- basal type 1 [perforated-patch]
	Parameter	WT			n (cells)	HCN1-/-			n (cells)	p value (two-sided t-test with Holm-Bonferroni correction for multiple testing)	significance level (alpha = 0.05)
	Firing rate [bpm]	243.5	±	25.8	7	204.6	±	23.7	7	1	ns
	Vmax [mV]	25.916	±	3.7858	7	28.649	±	3.59	7	1	ns
	MDP [mV]	-49	±	3.4	7	-51.9	±	3.8	7	1	ns
	SDD [mV/ms]	0.06514	±	0.01201	7	0.05306	±	0.00767	7	1	ns
	APD10 [ms]	8.4	±	1.2	7	9.9	±	1	7	1	ns
	APD25 [ms]	20	±	2.5	7	22.9	±	1.9	7	1	ns
	APD50 [ms]	38.7	±	3.8	7	42.1	±	4.6	7	1	ns
	APD75 [ms]	57.1	±	4.2	7	58.4	±	7	7	1	ns
	APD90 [ms]	73.3	±	4.8	7	72.8	±	8.8	7	1	ns
	WT vs HCN1-/- basal type 0 [whole-cell]
	Parameter	WT			n (cells)	HCN1-/-			n (cells)	p value (two-sided t-test with Holm-Bonferroni correction for multiple testing)	significance level (alpha = 0.05)
	Firing rate [bpm]	295.1	±	28.8	6	221.5	±	12.1	18	0.09801	ns
	Vmax [mV]	27.3795	±	3.45	6	24.725	±	2.25076	18	1	ns
	MDP [mV]	-53.8	±	2.2	6	-52.9	±	0.8	18	1	ns
	SDD [mV/ms]	0.06438	±	0.00795	6	0.05421	±	0.00554	18	1	ns
	APD10 [ms]	7.2	±	1.3	6	11.7	±	1.3	18	0.55552	ns
	APD25 [ms]	17.5	±	2.2	6	27.2	±	2.9	18	0.55552	ns
	APD50 [ms]	36.1	±	3.6	6	50.6	±	4.9	18	0.56856	ns
	APD75 [ms]	55.4	±	3.5	6	74.2	±	6.3	18	0.56856	ns
	APD90 [ms]	71.7	±	2.3	6	95.8	±	7.8	18	0.56856	ns
	WT vs HCN1-/- basal type 1 [whole-cell]
	Parameter	WT			n (cells)	HCN1-/-			n (cells)	p value (two-sided t-test with Holm-Bonferroni correction for multiple testing)	significance level (alpha = 0.05)
	Firing rate [bpm]	271.3	±	18.4	8	258.8	±	14.4	10	1	ns
	Vmax [mV]	28.78	±	4.51835	8	35.9309	±	3.75025	10	1	ns
	MDP [mV]	-56.9	±	2.4	8	-55.6	±	1.7	10	1	ns
	SDD [mV/ms]	0.06617	±	0.00906	8	0.0549	±	0.00519	10	1	ns
	APD10 [ms]	9.6	±	1.5	8	9.8	±	1.6	10	1	ns
	APD25 [ms]	22.9	±	2.2	8	23.6	±	2.7	10	1	ns
	APD50 [ms]	45	±	3.1	8	46.5	±	3.2	10	1	ns
	APD75 [ms]	63.6	±	3.9	8	66.4	±	4.3	10	1	ns
	APD90 [ms]	79.2	±	5	8	83.5	±	5.7	10	1	ns
	WT vs HCN4FEA basal type 0 [whole-cell]
	Parameter	WT			n (cells)	HCN4FEA			n (cells)	p value (two-sided t-test with Holm-Bonferroni correction for multiple testing)	significance level (alpha = 0.05)
	Firing rate [bpm]	185.5	±	16.6	11	192.8	±	15.7	13	1	ns
	Vmax [mV]	32.7245	±	3.19093	11	36.568	±	3.41349	13	1	ns
	MDP [mV]	-54.8	±	1	11	-52.4	±	1.1	13	1	ns
	SDD [mV/ms]	0.04159	±	0.00414	11	0.04726	±	0.00491	13	1	ns
	APD10 [ms]	10.1	±	1.5	11	7.7	±	1.7	13	1	ns
	APD25 [ms]	27.5	±	4.3	11	22.5	±	3.3	13	1	ns
	APD50 [ms]	65.5	±	11.2	11	51.9	±	5	13	1	ns
	APD75 [ms]	98.5	±	15	11	82.6	±	6.6	13	1	ns
	APD90 [ms]	126.9	±	19.9	11	108.7	±	8.5	13	1	ns
	WT vs HCN4FEA basal type 1 [whole-cell]
	Parameter	WT			n (cells)	HCN4FEA			n (cells)	p value (two-sided t-test with Holm-Bonferroni correction for multiple testing)	significance level (alpha = 0.05)
	Firing rate [bpm]	183.2	±	13.9	6	211	±	18.8	8	1	ns
	Vmax [mV]	44.9628	±	3.01916	6	41.7868	±	4.40367	8	1	ns
	MDP [mV]	-55.6	±	1.8	6	-55	±	2.1	8	1	ns
	SDD [mV/ms]	0.0361	±	0.00587	6	0.04721	±	0.00647	8	1	ns
	APD10 [ms]	5.8	±	1.2	6	5.1	±	1.1	8	1	ns
	APD25 [ms]	22.3	±	3.8	6	19	±	1.7	8	1	ns
	APD50 [ms]	65.7	±	8.9	6	51.7	±	3.6	8	0.93842	ns
	APD75 [ms]	99	±	11.1	6	76.8	±	5.9	8	0.6656	ns
	APD90 [ms]	120.3	±	12	6	93.1	±	7.6	8	0.60759	ns
	WT vs HCN4FEA cAMP type 0 [whole-cell]
	Parameter	WT			n (cells)	HCN4FEA			n (cells)	p value (two-sided t-test with Holm-Bonferroni correction for multiple testing)	significance level (alpha = 0.05)
	Firing rate [bpm]	275	±	13.2	5	253.2	±	19.6	5	1	ns
	Vmax [mV]	31.1116	±	7.23149	5	33.2318	±	2.11605	5	1	ns
	MDP [mV]	-52.7	±	1.6	5	-50.2	±	1.9	5	1	ns
	SDD [mV/ms]	0.08929	±	0.00856	5	0.07017	±	0.01127	5	1	ns
	APD10 [ms]	10.6	±	3.1	5	9	±	0.9	5	1	ns
	APD25 [ms]	25.6	±	4.3	5	25.1	±	1.9	5	1	ns
	APD50 [ms]	53.4	±	2.8	5	51.3	±	4.3	5	1	ns
	APD75 [ms]	78.1	±	2.5	5	72.3	±	5.9	5	1	ns
	APD90 [ms]	96.4	±	2.6	5	87.9	±	7.3	5	1	ns
	WT vs HCN4FEA cAMP type 1 [whole-cell]
	Parameter	WT			n (cells)	HCN4FEA			n (cells)	p value (two-sided t-test with Holm-Bonferroni correction for multiple testing)	significance level (alpha = 0.05)
	Firing rate [bpm]	311.9	±	35.5	9	296.3	±	26.9	10	1	ns
	Vmax [mV]	43.0141	±	3.37157	9	35.1747	±	2.73697	10	0.55783	ns
	MDP [mV]	-56.4	±	1.5	9	-56	±	1.7	10	1	ns
	SDD [mV/ms]	0.09921	±	0.01307	9	0.09669	±	0.01425	10	1	ns
	APD10 [ms]	5.3	±	1.5	9	10.2	±	1.1	10	0.13152	ns
	APD25 [ms]	17.4	±	2.9	9	28.4	±	2	10	0.04887	*
	APD50 [ms]	45.6	±	4	9	54.8	±	3.1	10	0.55783	ns
	APD75 [ms]	65.6	±	4.7	9	72	±	3.2	10	1	ns
	APD90 [ms]	78.1	±	5.7	9	85	±	3.1	10	1	ns
